# Two opposing roles for Bmp signalling in the development of electrosensory lateral line organs

**DOI:** 10.1101/2024.03.07.583945

**Authors:** Alexander S. Campbell, Martin Minařík, Roman Franěk, Michaela Vazačová, Miloš Havelka, David Gela, Martin Pšenička, Clare V. H. Baker

## Abstract

The lateral line system enables all fishes and aquatic-stage amphibians to detect local water movement via mechanosensory hair cells in neuromasts, and many species to detect weak electric fields via electroreceptors (modified hair cells) in ampullary organs. Both neuromasts and ampullary organs develop from lateral line placodes. However, the molecular mechanisms underpinning ampullary organ formation are understudied relative to neuromasts, as the ancestral lineages of zebrafish (teleosts) and *Xenopus* (frogs) independently lost electroreception. We identified *Bmp5* as a promising candidate via differential RNA-seq in an electroreceptive ray-finned fish, the Mississippi paddlefish (*Polyodon spathula*; Modrell et al., 2017, *eLife* 6: e24197). In an experimentally tractable relative, the sterlet sturgeon (*Acipenser ruthenus*), we found that *Bmp5* and four other Bmp pathway genes are expressed in the developing lateral line, and that Bmp signalling is active. Furthermore, CRISPR/Cas9-mediated mutagenesis targeting *Bmp5* in G0-injected sterlet embryos resulted in fewer ampullary organs. Conversely, when Bmp signalling was inhibited by DMH1 treatment shortly before the formation of ampullary organ primordia, supernumerary ampullary organs developed. These data suggest that Bmp5 promotes ampullary organ development, whereas Bmp signalling via another ligand(s) prevents their overproduction. Taken together, this demonstrates two opposing roles for Bmp signalling during ampullary organ formation.
