## Supplementary Table S1 for "Two opposing roles for Bmp signalling in the development of electrosensory lateral line organs"

### Sheet: Sheet1
	Target gene	Phenotype analysed	sgRNA mix	Number of independent batches	Batch numbers analysed	Marker used	Number with phenotype	Number analysed	Percentage with phenotype	sgRNAs confirmed to disrupt target	Genotyping primer - forward	Genotyping primer - reverse
	Bmp5	AO number	1+2+3	1	21	Cacna1d	16	41	0.390244	1, 3	GGAACACAGTCGCTGAAGTG	GTTGCATACATGCCCAGATG
			1+4	1	31	Cacna1d	9	39	0.230769	1, 4	GGAACACAGTCGCTGAAGTG	GTTGCATACATGCCCAGATG
			1+4	1	31	Kcnab3	1	6	0.166667	Not genotyped	n/a	n/a
			2+3	1	31	Cacna1d	28	36	0.777778	2, 3	GGAACACAGTCGCTGAAGTG	GTTGCATACATGCCCAGATG
			2+3	1	31	Kcnab3	5	7	0.714286	2, 3	GGAACACAGTCGCTGAAGTG	GTTGCATACATGCCCAGATG
	Tyr	AO number	1+2	2	18	Cacna1d	0	7	0	1, 2	GCGTCTCTCCAGTCCCAATA	AGAGAGAAGTGGCCCTTGGT
			1+2	2	16, 18	Kcnab3	0	8	0	1, 2	GCGTCTCTCCAGTCCCAATA	AGAGAGAAGTGGCCCTTGGT
			1+2+3+4	1	1	Kcnab3	0	1	0	Not genotyped	n/a	n/a
			5+6	2	6, 8	Kcnab3	0	6	0	Not genotyped	n/a	n/a
			7+8	2	27, 31	Cacna1d	0	23	0	7, 8	GCCTCAGGCCAAGAAGACTGGA	GCAGCGTTTGTAGAGCCACAGC
			7+8	2	27, 31	Kcnab3	0	20	0	7, 8	GCCTCAGGCCAAGAAGACTGGA	GCAGCGTTTGTAGAGCCACAGC
		Pigmentation	1+2	5	6, 11, 14, 16, 18	Melanin	41	63	0.650794	1, 2	GCGTCTCTCCAGTCCCAATA	AGAGAGAAGTGGCCCTTGGT
			1+2+3+4	1	1	Melanin	4	15	0.266667	Not genotyped	n/a	n/a
			5+6	2	6, 8	Melanin	0	24	0	Not genotyped	n/a	n/a
			7+8	3	15, 27, 31	Melanin	18	33	0.545455	7, 8	GCCTCAGGCCAAGAAGACTGGA	GCAGCGTTTGTAGAGCCACAGC
