## Supplementary Table S2 for "Two opposing roles for Bmp signalling in the development of electrosensory lateral line organs"

### Sheet: Sheet1
	Bmp5 Crispant #	Guide Combination	Batch Number	ICE Genotyping Results			Number of Ampullary Organs Within Each Field								Total		Tyr Crispant Control #	Guide Combination	Batch Number	Number of Ampullary Organs Within Each Field								Total
				Indel	Model Fit	KO Score	app	di	dot	ds	ppp	st	vi	vs						app	di	dot	ds	ppp	st	vi	vs
	1†	1, 4	31	100	0.95	100	-	-	-	-	-	-	-	-	-		1*	7, 8	31	6	85	6	6	23	7	67	9	209
	2†	1, 4	31	100	0.76	79	-	-	-	-	-	-	-	-	-		2	7, 8	31	5	62	6	7	27	5	53	10	175
	3*	1, 4	31	94	0.86	86	4	51	7	5	8	4	51	8	138		3	7, 8	31	10	79	6	7	38	3	45	13	201
	4	1, 4	31	37	0.96	27	4	74	10	9	23	5	57	11	193		4	7, 8	31	2	80	5	6	25	3	78	14	213
	5	2, 3	31	90	0.97	43	3	64	7	9	8	5	28	8	132		5	7, 8	31	4	58	8	6	35	4	58	12	185
	6	2, 3	31	13	0.99	2	3	58	5	5	8	3	55	11	148		6	7, 8	31	5	66	3	6	20	1	67	11	179
	7†	2, 3	31	34	0.98	13	-	-	-	-	-	-	-	-	-		7	7, 8	31	3	45	5	6	24	3	76	12	174
	8	2, 3	31	33	0.98	8	3	73	4	7	10	4	41	10	152		8	7, 8	31	4	65	5	6	18	7	67	9	181
	9	2, 3	31	88	0.94	24	1	43	4	5	3	2	16	7	81		9	7, 8	31	0	56	4	8	17	3	41	7	136
	10	2, 3	31	97	0.97	39	7	75	6	4	5	1	29	7	134		10	7, 8	31	7	62	6	10	22	5	47	7	166
	11*	2, 3	31	100	0.85	87	2	56	4	8	2	5	34	11	122		11	7, 8	31	4	89	7	6	22	6	50	8	192
	12	2, 3	31	100	0.87	30	4	65	5	7	5	2	36	15	139		12	7, 8	31	0	84	9	5	31	7	45	8	189
	13	2, 3	31	97	0.69	60	6	64	6	6	9	2	44	9	146		13	7, 8	31	5	84	5	4	39	4	49	7	197
	14	2, 3	31	38	0.98	29	3	87	5	5	10	2	39	12	163		14	7, 8	31	5	81	8	7	19	5	63	11	199
	15	2, 3	31	12	0.99	3	3	70	9	7	11	2	43	6	151		15*	7, 8	31	5	86	9	7	25	7	64	9	212
	16	2, 3	31	94	0.87	77	4	60	4	7	3	2	36	7	123		16	7, 8	31	6	98	9	6	30	6	59	13	227
	17	2, 3	31	16	0.99	5	3	85	5	5	11	2	42	13	166		17	7, 8	31	3	75	7	10	23	8	56	11	193
	18	2, 3	31	89	0.88	29	2	44	5	2	8	4	35	7	107		18	7, 8	31	7	82	4	4	29	6	61	17	210
	19	2, 3	31	42	0.96	35	1	54	5	4	9	2	52	6	133		19	7, 8	31	2	86	7	6	24	6	50	12	193
	20‡	1, 2, 3	21	9	0.99	3	-	-	-	-	-	-	-	-	-		20	7, 8	31	6	74	6	5	25	3	64	9	192
	21‡	1, 2, 3	21	51	0.97	39	-	-	-	-	-	-	-	-	-		21	1, 2, 3, 4	1	7	84	10	10	29	4	63	8	215
	22†	1, 4	31	100	0.93	100	-	-	-	-	-	-	-	-	-		22	5, 6	6	6	101	9	8	26	11	43	11	215
	23	2, 3	31	0	1	0	5	70	5	6	9	4	51	8	158		23	5, 6	6	1	103	8	6	30	10	50	10	218
	24	2, 3	31	0	0.98	0	6	40	4	9	8	3	57	5	132		24	5, 6	8	1	98	12	9	25	9	53	9	216
	25	2, 3	31	0	1	0	2	77	5	6	13	5	41	11	160		25	1, 2	16	1	71	6	5	28	3	55	9	178
	26	2, 3	31	6	0.97	6	4	55	6	8	9	6	58	6	152		26	1, 2	16	2	83	7	7	25	7	46	8	185
	27	2, 3	31	100	0.96	78	3	88	2	7	10	1	44	7	162		27	1, 2	16	0	75	1	5	18	1	49	12	161
	28‡	1, 2, 3	21	19	0.94	19	-	-	-	-	-	-	-	-	-		28	1, 2	18	8	77	5	7	33	7	52	9	198
	29	2, 3	31	0	1	0	0	53	3	6	9	4	53	6	134		29	1, 2	18	5	80	4	5	12	8	47	10	171
	30	2, 3	31	100	0.82	85	6	62	5	4	22	7	56	12	174		30	7, 8	27	6	87	6	6	24	7	54	9	199
	31	2, 3	31	100	0.79	99	2	39	5	5	12	3	51	6	123		31	1, 2	16	6	88	5	7	27	5	64	8	210
	32	2, 3	31	0	1	0	2	43	5	6	12	3	53	6	130		32	1, 2	18	6	80	5	5	23	3	48	9	179
	33	2, 3	31	0	1	0	7	64	2	6	7	5	51	8	150				Mean	4.3125	78.875	6.34375	6.5	25.5	5.4375	55.75	10.0312	192.75
	34	2, 3	31	75	0.97	0	1	61	4	9	10	1	36	5	127				S.D.	2.53285	13.2732	2.22318	1.58623	5.9079	2.43546	9.46982	2.26451	19.7778
	35*	2, 3	31	100	0.95	32	0	53	0	2	6	3	13	6	83				Median	5	80.5	6	6	25	5.5	53.5	9	193
	36	2, 3	31	13	0.76	13	3	58	6	5	20	3	40	6	141					app	di	dot	ds	ppp	st	vi	vs	Total
	37	2, 3	31	100	0.89	86	5	70	5	10	10	2	44	10	156		*Shown in Figure 4
	38	2, 3	31	25	0.97	25	4	52	4	4	9	2	52	7	134
	39	2, 3	31	27	0.96	5	4	64	5	6	15	2	40	8	144
	40	2, 3	31	0	1	0	0	49	2	3	12	5	8	7	86
	41	2, 3	31	100	0.87	100	5	63	5	5	19	5	41	9	152
	42	2, 3	31	0	1	0	0	50	1	4	12	4	40	8	119
	43	2, 3	31	0	1	0	4	57	4	4	10	3	32	8	122
						Count	36	36	36	36	36	36	36	36	36
						Mean	3.22222	60.8611	4.69444	5.83333	10.1944	3.27778	41.6389	8.25	137.972
						S.D.	1.92889	12.6788	1.92457	1.97846	4.80369	1.50449	12.2221	2.43046	24.0339
						Median	3	60.5	5	6	9.5	3	41.5	8	138.5
							app	di	dot	ds	ppp	st	vi	vs	Total
	*Shown in Figure 4
	†Appeared developmentally arrested so was not used for statistical analysis
	‡No Tyr siblings available so was not used for statistical analysis
