## Supplementary Table S3 for "Two opposing roles for Bmp signalling in the development of electrosensory lateral line organs"

### Sheet: Sheet1
	DMH1-Treated Embryo #	Number of Ampullary Organs Within Each Field								Total		DMSO Control Embryo #	Number of Ampullary Organ Within Each Field								Total		Older WT Larva #	Larva Stage	Number of Ampullary Organ Within Each Field								Total
		app	di	dot	ds	ppp	st	vi	vs				app	di	dot	ds	ppp	st	vi	vs					app	di	dot	ds	ppp	st	vi	vs
	1	9	87	24	29	35	30	100	16	330		1	4	60	5	4	17	8	52	11	161		1	2.0 cm	5	74	6	4	31	8	50	11	189
	2*	10	100	22	22	35	32	120	18	359		2	0	44	0	5	20	2	45	2	118		2		7	103	12	8	31	13	73	20	267
	3*	6	127	33	12	25	18	68	12	301		3	2	48	5	6	14	5	44	2	126		3		5	95	8	4	28	12	58	10	220
	4	14	108	20	28	45	28	100	14	357		4	0	47	3	6	11	6	33	7	113		4		3	95	8	5	28	10	59	9	217
	5	12	112	33	18	23	23	85	8	314		5	0	58	7	6	21	3	47	6	148		5		4	91	14	6	28	12	42	14	211
	6	6	101	27	23	33	18	84	7	299		6	7	81	7	7	25	5	50	11	193		6*	2.8 cm	5	89	8	7	35	11	83	15	253
	7*	8	97	42	13	33	38	83	19	333		7	3	90	6	7	31	2	96	7	242		7		0	98	8	5	27	15	79	14	246
	8	5	142	31	23	37	31	96	12	377		8	5	96	6	7	23	5	60	9	211		8		6	85	8	6	31	10	43	13	202
	9*	6	168	23	24	37	25	96	14	393		9*	6	89	9	8	27	12	63	10	224		9		8	128	7	6	24	12	58	15	258
	10	5	130	26	22	29	23	89	11	335		10	5	95	7	5	21	5	49	7	194		10		6	97	10	4	29	8	65	11	230
	11	9	85	28	20	29	26	88	7	292		11	2	78	8	7	25	11	44	10	185		Mean		4.9	95.5	8.9	5.5	29.2	11.1	61	13.2	229.3
	12	7	96	38	17	29	25	61	9	282		12*	6	109	9	7	32	10	54	13	240		S.D.		2.23358	13.9702	2.42441	1.35401	2.97396	2.18327	14.1264	3.19026	25.8803
	13	13	129	33	23	31	24	88	13	354		Mean	3.33333	74.5833	6	6.25	22.25	6.16667	53.0833	7.91667	179.583		Median		5	95	8	5.5	28.5	11.5	58.5	13.5	225
	14	9	99	34	20	25	32	82	18	319		S.D.	2.53461	22.2566	2.55841	1.13818	6.32635	3.37998	15.629	3.44986	46.0858				app	di	dot	ds	ppp	st	vi	vs	Total
	15	8	111	22	24	31	25	65	6	292		Median	3.5	79.5	6.5	6.5	22	5	49.5	8	189
	16	6	113	19	22	27	20	61	11	279			app	di	dot	ds	ppp	st	vi	vs	Total		*Shown in Figure 6
	17	3	123	26	26	43	21	106	13	361
	Mean	8	113.412	28.2941	21.5294	32.1765	25.8235	86.5882	12.2353	328.059		*Shown in Figure 6
	S.D.	3	21.284	6.52653	4.59779	6.08518	5.44559	16.2098	4.02383	34.6653
	Median	8	111	27	22	31	25	88	12	330
		app	di	dot	ds	ppp	st	vi	vs	Total
		*Shown in Figure 6
