## Supplementary Table S4 for "Two opposing roles for Bmp signalling in the development of electrosensory lateral line organs"

### Sheet: Sheet1
Gene	Type	Forward primer	Reverse primer	GenBank accession of top match	Nucleotide range targeted by riboprobe	Chromosomal location of targeted ohnolog	Riboprobe % identity with targeted ohnolog	Annotation of the targeted ohnolog	Chromosomal location of second ohnolog (if present)	Riboprobe % identity with second ohnolog (if present)	Annotation of the second ohnolog (if present)	Comments
Acvr2a	synthetic gene fragment	n/a	n/a	XM_034045532.3	1696-2541	Chr 11	100	activin receptor type-2A	Chr 10	99.31	activin receptor type-2A-like	3 transcript varients are available (X1-3). X2 is detailed due to highest 'Per. Indent' similarity with probe sequence.
Apcdd1	synthetic gene fragment	n/a	n/a	XM_033992199.3	1438-2257	Chr 3	99.83	protein APCDD1-like	Chr 4	89.98	protein APCDD1-like
Bmp4	cloned	GGGGCCGCAAGAAAAACCGGAA	TCGCAGTGAGCCTTGCCCATTT	XM_033994461.3	1312-2037	Chr 18	99.17	bone morphogenetic protein 4-like	Chr 15	95.44	bone morphogenetic protein 4-like
Bmp5	cloned	ACCCAGTGGTTGCTTGTAGC	ATTCTGGGCTTACCACATCG	XM_034003923.3	935-1543	Chr 5	99.69	bone morphogenetic protein 5-like	Chr 6	94.67	bone morphogenetic protein 5
Cacna1d	cloned	GCCACGAACATCACTCCGCCAA	TCATGTCGCAAGCGTCCGCAAT	XM_058999877.1	5857-6801	Chr 25	100	voltage-dependent L-type calcium channel subunit alpha-1D-like	Chr 16	99.39	voltage-dependent L-type calcium channel subunit alpha-1D-like	12 transcript varients are available (X1-12). X3 is detailed due to highest 'Per. Indent' similarity with probe sequence.
Kcnab3	cloned	GGTAAATTCAGCGTGGAGGA	ACCTTCGATGATGTGCTTCC	XM_059019287.1	210-753	unknown	100	voltage-gated potassium channel subunit beta-3-like	unknown	100	voltage-gated potassium channel subunit beta-3-like	Both ohnologs are equally targeted.
Sostdc1	cloned	CCACGCCTGGTTAATCCTGTGGA	GTGCTTGCCCGTCTTGCCTGAT	XM_034000318.3	332-841	Chr 4	100	sclerostin domain-containing protein 1	Chr 3	95.02	sclerostin domain-containing protein 1-like
